## Supplementary material for "Cryo-electron tomography reveals the microtubule-bound form of inactive LRRK2": Data Availability

### Sheet: KRT Template
RESOURCE TYPE	RESOURCE NAME	SOURCE	IDENTIFIER	NEW/REUSE	ADDITIONAL INFORMATION
Dataset	Models and maps of LRRK2I2020T with MLi-2 on pre-formed microtubules	PDB data bank	PDB: 9CHO, EMD-45591, EMD-45592, EMD-45593	NEW
Dataset	Maps of LRRK2I2020T with MLi-2 co-polymerized with microtubules	PDB data bank	EMD-45594	NEW
Dataset	Maps of LRRK2WT with MLi-2 on pre-formed microtubules	PDB data bank	EMD-45595	NEW
Dataset	Maps of LRRK2WT with GZD-824 on pre-formed microtubules	PDB data bank	EMD-45596	NEW
Software/code	serialEM	University of Colorado, Boulder	http://bio3d.colorado.edu/SerialEM/, RRID:SCR_017293	REUSE	cryo-ET data collection software
Software/code	Warp	Max Planck Institute	http://www.warpem.com/warp/, RRID:SCR_018071	REUSE	cryo-ET data processing software
Software/code	IMOD	University of Colorado, Boulder	https://bio3d.colorado.edu/imod/, RRID:SCR_003297	REUSE	cryo-ET data processing software
Software/code	Dynamo in Matlab	University of Basel	https://www.dynamo-em.org//w/index.php?title=Main_Page, RRID:SCR_025592	REUSE	cryo-ET data processing software
Software/code	Commands used in Dynamo	Self	10.5281/zenodo.13314157	NEW	Commands used in Dynamo
Software/code	Relion	MRC Laboratory of Molecular Biology	http://www2.mrc-lmb.cam.ac.uk/relion, RRID:SCR_016274	REUSE	cryo-ET data processing software
Software/code	ChimeraX	UCSF	https://www.cgl.ucsf.edu/chimerax/, RRID:SCR_015872)	REUSE	cryo-ET data processing and visualization software
Software/code	ISOLDE	Altos Labs	https://tristanic.github.io/isolde/, RRID:SCR_025577	REUSE	cryo-ET model building software
Protocol	LRRK2 cloning, plasmid construction, and mutagenesis	protocols.io	https://www.protocols.io/view/lrrk2-cloning-plasmid-construction-and-mutagenesis-kxygx35ddg8j/v1	REUSE
Protocol	Insect Cell Protocol for LRRK1 and LRRK2 Expression	protocols.io	https://www.protocols.io/view/insect-cell-protocol-for-lrrk1-and-lrrk2-expressio-rm7vzyyrrlx1/v1	REUSE
Protocol	LRRK2 RCKW Protein Purification	protocols.io	https://www.protocols.io/view/lrrk2-rckw-protein-purification-81wgb6693lpk/v1	REUSE
Protocol	Reconstituting LRRK2RCKW on Microtubules for cryo-EM studies	protocols.io	https://www.protocols.io/view/reconstituting-lrrk2rckw-on-microtubules-for-cryo-3byl4kjb8vo5/v1	REUSE
Protocol	Quick guide to use paceTOMO for cryo-ET data collection from Titan Krios	protocols.io	https://www.protocols.io/view/quick-guide-to-use-pacetomo-for-cryo-et-data-colle-6qpvr3442vmk/v1	NEW
Protocol	Tomogram reconstruction and sub-tomogram analysis of LRRK2 on microtubules	protocols.io	https://www.protocols.io/view/tomogram-reconstruction-and-sub-tomogram-averaging-n92ld89zxv5b/v2	NEW
